# Experimental approach to assessing the impact of the intensity of near-natural heatwaves on three marine phanerogam species in Mediterranean lagoon environment

**DOI:** 10.1101/2025.03.26.645255

**Authors:** Constance Bourdier, Rutger De Wit, Laura Soissons, Elisa De Ronne, Vincent Ouisse

## Abstract

The increased intensity, frequency and duration of extreme climatic events (ECEs) in the context of climate change have been recognised as additional pressures for seagrass habitat in lagoon ecosystems. Among these ECE, this study focuses on the impact of marine heatwaves (MHWs) on seagrass species in Mediterranean coastal lagoons, *i.e.,* the seagrasses *Cymodocea nodosa, Nanozostera noltei,* and *Ruppia cirrhosa*. We experimentally assessed with a near-natural mesocosm, the effects of a 20-day heatwave at three intensities (+2, +4, +6°C above control near-natural conditions) in spring and summer on these seagrass species and quantified changes in growth performance, respiration, and gross primary production. Responses to these MHW varied by species and season. *C. nodosa* responded differently to MHWs in spring and summer, its net foliar growth rate being stimulated and maintained, respectively. *N. noltei* responded positively to moderate MHWs (+2, +4°C) in spring but showed vulnerability to the high-intensity MHWs (+6°C) in summer. *R. cirrhosa* remained resilient in spring and benefited from MHWs in summer, particularly at +4°C intensity, to stimulate growth. Hence, all three species were able to tolerate a single 20-day MHW with the species being increasingly better adapted in the following order *N. noltei, R. cirrhosa*, and *C. nodosa*. Increase of the initiation and growth of new leaves was a common phenological response observed in all three species, albeit at a lesser extent for *R. cirrhosa*. Our near-natural experimental approach reveals species- and season-dependent responses to MHWs, highlighting the complexity of seagrass resilience in lagoon ecosystems. These findings provide valuable insights to inform conservation strategies and improve the management of coastal habitats under future climate scenarios.
