## Supplementary material for "Experimental approach to assessing the impact of the intensity of near-natural heatwaves on three marine phanerogam species in Mediterranean lagoon environment": metadata

### Sheet: biometrie
French	English
ESPECE	SPECIES
EXPERIENCE	EXPERIMENTAL CONDITIONS
REPLICAT	EXPERIMENTAL UNITS
INDIVIDUS	INDIVIDUALS
DATE_MESURE	MEASUREMENT DATE
TEMPS_MESURE	MEASUREMENT TIME
TECHNICIEN	TECHNICIAN
NOMBRE_FEUILLE	NUMBER OF LEAVES
FEUILLE_COUPEE	CUT LEAF
NB_INTERNOEUDS	NUMBER OF INTERNODES
LONGUEUR_RHYZOME_mm	RHIZOME LENGHT (MM)
LARGEUR_RHYZOME_mm	RHIZOME WIDTH (MM)
NUMERO_FEUILLE	LEAF NUMBER
LONGUEUR_FEUILLE_mm	LEAF LENGHT (MM)
LARGEUR_FEUILLE_mm	LEAF WIDTH (MM)
NECROSE_mm	NECROSIS
NECROSE__BLANC_mm	WHITE NECROSIS
FLEURS	FLOWERS
NOMBRE_DE_PIEDS	NUMBER OF SHOOTS
COMMENTAIRE	COMMENT
MORTALITE	MORTALITY
DISPOSITION_PIEDS	SHOOT ARRANGEMENT

### Sheet: temperature
N	measurement number
Date	Date + Time
Temp_C	Temperature (control conditions °C)
Temp_2	Temperature (+2 conditions °C)
Temp_4	Temperature (+4 conditions °C)
Temp_6	Temperature (+6 conditions °C)
SOUS_PERIODE	Period of expérimentation (before, heatwave, after)

### Sheet: oxy
SONDE	SENSOR NUMBER
POTS	EXPERIMENTAL UNITS NUMBER POSITION
ID_POTS	ID EXP UNITS
ESPECE	SPECIES
NB_PIEDS	NUMBER OF SHOOTS
EXP	EXPERIMENTAL CONDITIONS
DATE_MESURE	MEASUREMENT DATE
SOUS_PERIODE	EXPERIMENTAL PERIOD
HEURE_MESURE	MEASUREMENT TIME
SALINITE	SALINITY
TEMPERATURE_EAU_degres	WATER TEMPERATURE °C
OXY_POURCENT	OXYGEN %
OXY_mg.L	OXYGEN MG/L
CONDITIONS	TYPE OF MEASUREMENT
COMMENTAIRES	COMMENTS
